# A single-nucleus RNA sequencing atlas of the postnatal retina of the shark *Scyliorhinus canicula*

**DOI:** 10.1101/2024.04.12.589211

**Authors:** Nicolás Vidal-Vázquez, Ismael Hernández-Núñez, Pablo Carballo-Pacoret, Sarah Salisbury, Paula R. Villamayor, Francisca Hervas-Sotomayor, Xuefei Yuan, Francesco Lamanna, Céline Schneider, Julia Schmidt, Sylvie Mazan, Henrik Kaessmann, Fátima Adrio, Diego Robledo, Antón Barreiro-Iglesias, Eva Candal

**Affiliations:** Departamento de Bioloxía Funcional, Facultade de Bioloxía, Universidade de Santiago de Compostela, 15782, Santiago de Compostela, Spain; Aquatic One Health Research Center (ARCUS), Universidade de Santiago de Compostela, 15782, Santiago de Compostela, Spain; The Roslin Institute and Royal (Dick) School of Veterinary Studies, University of Edinburgh, Edinburgh EH25 9RG, UK; Departamento de Zooloxía, Xenética e Antropoloxía Física, Facultade de Veterinaria, Universidade de Santiago de Compostela, 27002, Lugo, Spain; Center for Molecular Biology (ZMBH), DKFZ-ZMBH Alliance, Heidelberg University, Heidelberg, Germany; INRAE, LPGP, Rennes, France; CNRS, Sorbonne Université, Biologie Intégrative des Organismes Marins, UMR7232-BIOM, Banyuls-sur-Mer, France; Departamento de Zooloxía, Xenética e Antropoloxía Física, Facultade de Bioloxía, Universidade de Santiago de Compostela, 15782, Santiago de Compostela, Spain

## Abstract

The retina, whose basic cellular structure is highly conserved across vertebrates, constitutes an accessible system for studying the central nervous system. In recent years, single-cell RNA-sequencing studies have uncovered cellular diversity in the retina of a variety of species, providing new insights on retinal evolution and development. However, similar data in cartilaginous fishes, the sister group to all other extant jawed vertebrates, are still lacking. Here, we present a single-nucleus RNA-sequencing atlas of the postnatal retina of the catshark *Scyliorhinus canicula*, consisting of the expression profiles for 17,438 individual cells from three female, juvenile catshark specimens. Unsupervised clustering revealed 22 distinct cell types comprising all major retinal cell classes, as well as retinal progenitor cells (whose presence reflects the persistence of proliferative activity in postnatal stages in sharks) and oligodendrocytes. Thus, our dataset serves as a foundation for further studies on the development and function of the catshark retina. Moreover, integration of our atlas with data from other species will allow for a better understanding of vertebrate retinal evolution.
