## Supplementary Table 1 for "A single-nucleus RNA sequencing atlas of the postnatal retina of the shark *Scyliorhinus canicula*"

### Sheet: Cell cycle genes
Human_Symbol	Symbol	Full annotation	GenBank gene ID	Cycle phase
ATAD2	atad2b	ATPase family AAA domain containing 2B	119967523	S.gene
BLM	blm	BLM RecQ like helicase	119974442	S.gene
BRIP1	brip1	BRCA1 interacting protein C-terminal helicase 1	119975121	S.gene
CASP8AP2	casp8ap2	caspase 8 associated protein 2	119967923	S.gene
CCNE2	ccne2	cyclin E2	119972391	S.gene
CDC6	cdc6	cell division cycle 6 homolog (S. cerevisiae)	119954083	S.gene
CDC45	cdc45	CDC45 cell division cycle 45 homolog (S. cerevisiae)	119963645	S.gene
CDCA7	cdca7a	cell division cycle associated 7a	119961896	S.gene
CDCA7	cdca7b	cell division cycle associated 7b	119966150	S.gene
CHAF1B	chaf1b	chromatin assembly factor 1, subunit B	119968793	S.gene
DSCC1	dscc1	DNA replication and sister chromatid cohesion 1	119972685	S.gene
DTL	dtl	denticleless E3 ubiquitin protein ligase homolog (Drosophila)	119973260	S.gene
E2F8	LOC119970961	transcription factor E2F8-like	119970961	S.gene
E2F8	LOC119971975	transcription factor E2F8-like	119971975	S.gene
EXO1	exo1	exonuclease 1	119975164	S.gene
GINS2	gins2	GINS complex subunit 2	119971119	S.gene
GMNN	gmnn	geminin DNA replication inhibitor	119965922	S.gene
HELLS	hells	helicase, lymphoid specific	119979647	S.gene
MCM2	mcm2	minichromosome maintenance complex component 2	119973742	S.gene
MCM4	mcm4	minichromosome maintenance complex component 4	119972499	S.gene
MCM5	mcm5	minichromosome maintenance complex component 5	119956429	S.gene
MCM6	LOC119966301	DNA replication licensing factor MCM6-like	119966301	S.gene
MCM6	LOC119962072	zygotic DNA replication licensing factor mcm6-B-like	119962072	S.gene
MSH2	msh2	mutS homolog 2 (E. coli)	119974639	S.gene
PCNA	pcna	proliferating cell nuclear antigen	119957470	S.gene
POLA1	pola1	polymerase (DNA directed), alpha 1	119969058	S.gene
POLD3	pold3	polymerase (DNA-directed), delta 3, accessory subunit	119977435	S.gene
PRIM1	prim1	DNA primase subunit 1	119958208	S.gene
RAD51	rad51	RAD51 recombinase	119956372	S.gene
RFC2	rfc2	replication factor C (activator 1) 2	119974621	S.gene
RPA2	rpa2	replication protein A2	119965614	S.gene
RRM1	rrm1	ribonucleotide reductase M1 polypeptide	119977372	S.gene
RRM2	rrm2	ribonucleotide reductase M2 polypeptide	119967363	S.gene
SLBP	slbp	stem-loop histone mRNA binding protein	119963924	S.gene
TIPIN	tipin	timeless interacting protein	119974226	S.gene
TYMS	tyms	thymidylate synthetase	119972465	S.gene
UBR7	LOC119951753	putative E3 ubiquitin-protein ligase UBR7	119951753	S.gene
UHRF1	uhrf1	ubiquitin-like with PHD and ring finger domains 1	119953038	S.gene
USP1	usp1	ubiquitin specific peptidase 1	119964693	S.gene
WDR76	wdr76	WD repeat domain 76	119974421	S.gene
ANLN	anln	anillin, actin binding protein	119965915	G2M.gene
AURKA	aurkaip1	aurora kinase A interacting protein 1	119979552	G2M.gene
BIRC5	birc5a	baculoviral IAP repeat containing 5a	119953241	G2M.gene
BIRC5	birc5b	baculoviral IAP repeat containing 5b	119954322	G2M.gene
BUB1	bub1	BUB1 mitotic checkpoint serine/threonine kinase	119967073	G2M.gene
CDC20	cdc20	cell division cycle 20 homolog	119964456	G2M.gene
CDCA3	cdca3	cell division cycle associated 3	119979702	G2M.gene
CDCA8	cdca8	cell division cycle associated 8	119968610	G2M.gene
CDK1	cdk1	cyclin-dependent kinase 1	119979705	G2M.gene
CENPE	cenpe	centromere protein E	119970219	G2M.gene
CENPF	cenpf	centromere protein F	119973439	G2M.gene
CKAP2L	ckap2l	cytoskeleton associated protein 2-like	119957435	G2M.gene
CKAP5	ckap5	cytoskeleton associated protein 5	119971943	G2M.gene
CTCF	ctcf	CCCTC-binding factor (zinc finger protein)	119971357	G2M.gene
DLGAP5	dlgap5	discs, large (Drosophila) homolog-associated protein 5	119956377	G2M.gene
ECT2	ect2	epithelial cell transforming 2	119976038	G2M.gene
G2E3	g2e3	G2/M-phase specific E3 ubiquitin protein ligase	119962257	G2M.gene
GAS2L3	gas2l3	growth arrest-specific 2 like 3	119955018	G2M.gene
GTSE1	gtse1	G-2 and S-phase expressed 1	119973374	G2M.gene
HMGB2	hmgb2a	high mobility group box 2a	119970718	G2M.gene
HMMR	hmmr	hyaluronan-mediated motility receptor (RHAMM)	119965420	G2M.gene
KIF11	kif11	kinesin family member 11	119979572	G2M.gene
KIF20B	kif20bb	kinesin family member 20Bb	119950637	G2M.gene
KIF23	kif23	kinesin family member 23	119974439	G2M.gene
KIF2C	kif2c	kinesin family member 2C	119964502	G2M.gene
LBR	LOC119966918	delta(14)-sterol reductase LBR-like	119966918	G2M.gene
NCAPD2	ncapd2	non-SMC condensin I complex, subunit D2	119951009	G2M.gene
NDC80	ndc80	NDC80 kinetochore complex component	119953013	G2M.gene
NEK2	nek2	NIMA-related kinase 2	119973211	G2M.gene
NUF2	nuf2	UF2 component of NDC80 kinetochore complex	119964848	G2M.gene
NUSAP1	nusap1	nucleolar and spindle associated protein 1	119955956	G2M.gene
RANGAP1	rangap1b	Ran GTPase activating protein 1b	119956349	G2M.gene
SMC4	smc4	structural maintenance of chromosomes 4	119975471	G2M.gene
TACC3	tacc3	transforming, acidic coiled-coil containing protein 3	119963929	G2M.gene
TOP2A	top2a	DNA topoisomerase II alpha	119953926	G2M.gene
TPX2	tpx2	TPX2 microtubule nucleation factor	119969361	G2M.gene
TTK	ttk	ttk protein kinase	119967155	G2M.gene
UBE2C	ube2c	ubiquitin-conjugating enzyme E2C	119969353	G2M.gene
