## Supplementary Table 3 for "A single-nucleus RNA sequencing atlas of the postnatal retina of the shark *Scyliorhinus canicula*"

### Sheet: Gene nomenclature
Gene symbol in text	Full annotation	Symbol in dataset	GenBank gene ID
aqp4	aquaporin 4	aqp4	119972212
atp6v0a1-l	V-type proton ATPase 116 kDa subunit a1-like	LOC119966356	119966356
bcl2-l	apoptosis regulator Bcl-2-like	LOC119966048	119966048
btg2-l	protein BTG2-like	LOC119978188	119978188
chata	choline O-acetyltransferase a	chata	119956075
cnga1b	cyclic nucleotide gated channel subunit alpha 1b	cnga1b	119962937
fhdc2	FH2 domain containing 2	fhdc2	119952306
flt1	fms related receptor tyrosine kinase 1	flt1	119977177
foxo1a	forkhead box O1 a	foxo1a	119977875
gad1	glutamate decarboxylase 1	LOC119961926	119961926
gad2	glutamate decarboxylase 2	gad2	119966453
gfap	glial fibrillary acidic protein	LOC119954079	119954079
glul	glutamine synthetase, mitochondrial	LOC119964998	119964998
grk1	glutamate receptor ionotropic, kainate 1	LOC119969118	119969118
hes6-l	transcription cofactor HES-6-like	LOC119976266	119976266
isl1	insulin gene enhancer protein ISL-1	LOC119962784	119962784
kcnma1a	potassium large conductance calcium-activated channel, subfamily M, alpha member 1a	kcnma1a	119956253
lhx4	LIM homeobox 4	lhx4	119964902
LOC119963272	uncharacterized LOC119963272	LOC119963272	119963272
LOC119968391	uncharacterized LOC119968391	LOC119968391	119968391
mbp	myelin basic protein	LOC119972818	119972818
megf11	multiple EGF-like-domains 11	megf11	119974766
meis2a	Meis homeobox 2a	meis2a	119957777
mki67-l	proliferation marker protein Ki-67-like	LOC119950706	119950706
nalf1	transmembrane protein FAM155A	LOC119977116	119977116
nefh-l	neurofilament heavy polypeptide-like	LOC119955640	119955640
nefl-l	neurofilament light polypeptide-like	LOC119957537	119957537
neurod1	neuronal differentiation 1	neurod1	119961844
nr2e3	nuclear receptor subfamily 2, group E, member 3	nr2e3	119956878
nxnl2	nucleoredoxin like 2	nxnl2	119970331
olig2-l	oligodendrocyte transcription factor 2-like	LOC119968821	119968821
onecut2	one cut homeobox 2	onecut2	119962666
onecut3a	one cut homeobox 3a	onecut3a	119953554
opn4a	opsin 4a (melanopsin)	opn4a	119956164
pax6	paired box protein Pax-6	LOC119971769	119971769
pcna	proliferating cell nuclear antigen	pcna	119957470
pdc-l	phosducin-like	LOC119964710	119964710
pde6a	phosphodiesterase 6A, cGMP-specific, rod, alpha	pde6a	119965173
pgk1	phosphoglycerate kinase 1	pgk1	119951913
piezo2-l	piezo-type mechanosensitive ion channel component 2-like	LOC119972907	119972907
prkca-l	protein kinase C alpha type-like	LOC119953069	119953069
prph2-l	peripherin-2-like	LOC119973936	119973936
ptprt	protein tyrosine phosphatase receptor type T	ptprt	119969604
rbpms2-l	RNA-binding protein with multiple splicing 2-like	LOC119956726	119956726
rho	rhodopsin	LOC119973199	119973199
rims1-l	regulating synaptic membrane exocytosis protein 1-like	LOC119967772	119967772
rlbp1b	retinaldehyde binding protein 1b	rlbp1b	119974203
rpl10	ribosomal protein L10	rpl10	119955693
rpl27a	ribosomal protein L27a	rpl27a	119971875
rps18	ribosomal protein S18	rps18	119975978
rx3	retinal homeobox gene 3	rx3	119962680
slc1a2	excitatory amino acid transporter 2-like	LOC119956402	119956402
slc32a1	solute carrier family 32 member 1	slc32a1	119969605
slc4a3	solute carrier family 4 member 3	slc4a3	119962197
slc5a7	high-affinity choline transporter 1	LOC119977537	119977537
slc6a5	solute carrier family 6 member 5	slc6a5	119971969
slc6a9	solute carrier family 6 member 9	slc6a9	119964523
slc9a5	sodium/hydrogen exchanger 5-like	LOC119971383	119971383
sncga	synuclein, gamma a	sncga	119956154
tfap2a	transcription factor AP-2 alpha	tfap2a	119972809
tfap2b-l	transcription factor AP-2-beta-like	LOC119967479	119967479
tnc	tenascin C	tnc	119955596
tub	TUB bipartite transcription factor	tub	119971865
tubb3	tubulin beta-3 chain	LOC119971222	119971222
uchl1	ubiquitin carboxyl-terminal esterase L1	uchl1	119962961
vsx1	visual system homeobox 1 homolog, chx10-like	vsx1	119970358
vsx2	visual system homeobox 2	vsx2	119951067
zfpm2a	zinc finger protein, FOG family member 2a	zfpm2a	119972730
